# Variation and inheritance of small RNAs in maize inbreds and F_1_ hybrids

**DOI:** 10.1101/692400

**Authors:** Peter A. Crisp, Reza Hammond, Peng Zhou, Brieanne Vaillancourt, Anna Lipzen, Chris Daum, Kerrie Barry, Natalia de Leon, C. Robin Buell, Shawn M. Kaeppler, Blake C. Meyers, Candice N. Hirsch, Nathan M. Springer

**Author notes:** **Author for contact details:** Nathan Springer. **Author Contributions:** N.S., C.H., B.M., S.K., C.R.B., N.dL. conceived the experiment. B.V., A.L., C.D., K.B. performed the experiments. P.C., R.H., P.Z. analyzed the data. P.C. and N.S. wrote the manuscript with contributions from all authors. All authors have read and approved the manuscript. N.S. agrees to serve as the author responsible for contact and ensures communication.

## Abstract

Small RNAs (sRNAs) regulate gene expression, play important roles in epigenetic pathways, and have been hypothesised to contribute to hybrid vigor in plants. Prior investigations have provided valuable insights into associations between sRNAs and heterosis, often using a single hybrid genotype or tissue. However, our understanding of the role of sRNAs and their potential value to plant breeding are limited by an incomplete picture of sRNA variation between diverse genotypes and development stages. Here, we provide a deep exploration of sRNA variation and inheritance among a panel of 108 maize samples spanning five tissues from eight inbred parents and 12 hybrid genotypes, covering a spectrum of heterotic groups, genetic variation, and levels of heterosis for various traits. We document substantial developmental and genotypic influences on sRNA expression, with varying patterns for 21-nt, 22-nt and 24-nt sRNAs. We provide a detailed view of the distribution of sRNAs in the maize genome, revealing a complex make-up that also shows developmental plasticity, particularly for 22-nt sRNAs. sRNAs exhibited substantially more variation between inbreds as compared to observed variation for gene expression. In hybrids, we identify locus-specific examples of non-additive inheritance, mostly characterised as partial or complete dominance, but rarely outside the parental range. However, the global abundance of 21-nt, 22-nt and 24-nt sRNAs varies very little between inbreds and hybrids, suggesting that hybridization affects sRNA expression principally at specific loci rather than on a global scale. This study provides a valuable resource for understanding the potential role of sRNAs in hybrid vigor.

**One-sentence summary:** Characterizing the roles of development and genotype in driving expression variation of different small RNA populations in maize inbreds and their F_1_ hybrids.
