## Supplemental Tables 1-3 for "Variation and inheritance of small RNAs in maize inbreds and F_1_ hybrids"

### Sheet: Table S1 - crossing scheme
Supplemental Table S1
Overview of the crossing scheme for the maize hybrids analysed in this study. Samples for which sRNA data were generated are marked with the tissue letter code abbreviation corresponding to that tissue. For several crosses data in some tissues was not available and is marked by a "." and grey shading.
	F1						Maternal						Paternal
F1	Leaf	Seedling-hoot	Seedling-root	Internode	Endosperm	Endosperm Reciprocal		Leaf	Seedling-hoot	Seedling-root	Internode	Endosperm		Leaf	Seedling-hoot	Seedling-root	Internode	Endosperm
B84xB73	L	S	R	I	E	.		L	S	.	I	E		L	S	R	I	E
B84xMo17	L	S	R	I	E	.		L	S	.	I	E		L	S	R	I	E
Mo17xB73	.	S	R	I	E	E		L	S	R	I	E		L	S	R	I	E
Mo17xOh43	L	S	R	I	.	E		L	S	R	I	E		L	S	R	I	E
Mo17xPH207	L	S	R	I	E	E		L	S	R	I	E		L	S	R	I	E
Mo17xPHG29	L	S	R	I	.	E		L	S	R	I	E		L	S	R	I	E
Oh43xB73	L	S	R	I	E	.		L	S	R	I	E		L	S	R	I	E
PH207xB73	L	S	R	I	E	E		L	S	R	I	E		L	S	R	I	E
PHB47xB73	L	S	R	I	.	.		L	S	R	I	E		L	S	R	I	E
PHB47xMo17	L	S	R	I	E	.		L	S	R	I	E		L	S	R	I	E
PHG29xB73	L	S	R	I	E	.		L	S	R	I	E		L	S	R	I	E
PHJ40xB73	L	S	R	I	E	.		.	S	R	I	E		L	S	R	I	E
PHJ40xMo17	L	S	R	I	E	.		.	S	R	I	E		L	S	R	I	E

### Sheet: Table S2 - sRNA-seq samples
Supplemental Table S2
Summary of the sRNA-seq samples generated in this study and available in the online database and browser. Metadata and sequencing statistics are provided. "Exclude" refers to whether the sample was ultimately used in the analysis; the reason for exclusion is described in "exclude_reason".
Data_type	Reference	Genotype	Tissue	SRA_Run	SRA_Experiment	SRA_JGI_LibraryName	Springer_library_code	Sample_name	Heterotic_group	tissue_code	Generation	fastq_file_ID	Technology	Sqeuencer	Run	Total Sequences	Genome Matched Reads	Distinct Genome Matched Reads	t/r/sn/snoRNA Matched Reads	Norm. Base Value	Max. Len. of Reads	Min Len of Reads	Exclude	Exclude_reason
sRNA	This study	B73	Internode	SRR5691475	SRX2924886	ABNNZ	Zm_B_I	B_I	StiffStalk	I	Inbred	9080.6.120166.CCAACA.fastq.gz	SBS	HiSeq-2500	1x51	7598215	6521506	2639110	452140	5M	34	18	n
sRNA	This study	B73	Leaf	SRR5691264	SRX2925097	ANHNS	Zm_B_L	B_L	StiffStalk	L	Inbred	9080.3.120095.GGTAGC.fastq.gz	SBS	HiSeq-2500	1x51	4485980	2754764	662038	1100841	5M	34	18	n
sRNA	This study	B73	Seedling-root	SRR5691389	SRX2924972	AACHX	Zm_B_R	B_R	StiffStalk	R	Inbred	9080.8.120213.TCGAAG.fastq.gz	SBS	HiSeq-2500	1x51	6652691	3826917	824728	1728918	5M	34	18	n
sRNA	This study	B73	Seedling-shoot	SRR5691286	SRX2925075	AACCP	Zm_B_S	B_S	StiffStalk	S	Inbred	9080.7.120190.CTTGTA.fastq.gz	SBS	HiSeq-2500	1x51	6269145	3551778	982359	1916576	5M	34	18	n
sRNA	This study	B73.B73	Endosperm	SRR5691274	SRX2925087	ABNPA	Zm_BxB_E	BxB_E	StiffStalk	E	Inbred	9080.5.120143.CGATGT.fastq.gz	SBS	HiSeq-2500	1x51	4956753	3670342	1277682	653500	5M	34	18	n
sRNA	This study	B73.Mo17	Endosperm	SRR8043493	SRX4873276	ANWPU	Zm_B73xMo17_E	B73xMo17_E	hybrid	E	F1 Hybrid	9312.8.128143.ATTCCT.fastq.gz	SBS	HiSeq-2500	1x51	3533141	2138123	793363	570492	5M	34	18	n
sRNA	This study	B73.PH207	Endosperm	SRR8043062	SRX4873123	AHOCY	Zm_BxP_E	BxP_E	hybrid	E	F1 Hybrid	9312.3.128023.GTGGCC.fastq.gz	SBS	HiSeq-2500	1x51	3367497	2009135	756289	378474	5M	34	18	n
sRNA	This study	B84	Internode	SRR5691297	SRX2925064	ABNNY	Zm_B84_I	B84_I	StiffStalk	I	Inbred	9080.6.120166.CGGAAT.fastq.gz	SBS	HiSeq-2500	1x51	6079818	4619592	1699239	264443	5M	34	18	n
sRNA	This study	B84	Leaf	SRR5691490	SRX2924871	ANHNP	Zm_B84_L	B84_L	StiffStalk	L	Inbred	9080.4.120118.ACTGAT.fastq.gz	SBS	HiSeq-2500	1x51	4723182	2846892	637198	888793	5M	34	18	n
sRNA	This study	B84	Seedling-shoot	SRR5691488	SRX2924873	AACCS	Zm_B84_S	B84_S	StiffStalk	S	Inbred	9080.7.120190.AGTCAA.fastq.gz	SBS	HiSeq-2500	1x51	6548698	3060694	836498	2128804	5M	34	18	n
sRNA	This study	B84.B73	Endosperm	SRR8043174	SRX4873011	AHOGS	Zm_B84xB73_E	B84xB73_E	hybrid	E	F1 Hybrid	9312.4.128046.CACCGG.fastq.gz	SBS	HiSeq-2500	1x51	2966204	2171583	958702	280683	5M	34	18	n
sRNA	This study	B84.B73	Internode	SRR8043604	SRX4873165	AHOHT	Zm_B84xB73_I	B84xB73_I	hybrid	I	F1 Hybrid	9312.4.128046.TCCCGA.fastq.gz	SBS	HiSeq-2500	1x51	4409154	3504045	1531943	275675	5M	34	18	n
sRNA	This study	B84.B73	Leaf	SRR8043435	SRX4873334	ACOPA	Zm_B84xB73_L	B84xB73_L	hybrid	L	F1 Hybrid	9312.1.127975.CGATGT.fastq.gz	SBS	HiSeq-2500	1x51	4364403	2332543	576705	1132600	5M	34	18	n
sRNA	This study	B84.B73	Seedling-root	SRR8043286	SRX4872899	ACOOZ	Zm_B84xB73_R	B84xB73_R	hybrid	R	F1 Hybrid	9312.2.127999.TCGGCA.fastq.gz	SBS	HiSeq-2500	1x51	4999521	3305171	858231	930986	5M	34	18	n
sRNA	This study	B84.B73	Seedling-shoot	SRR8043236	SRX4872949	AHOPA	Zm_B84xB73_S	B84xB73_S	hybrid	S	F1 Hybrid	9312.6.128095.CCAACA.fastq.gz	SBS	HiSeq-2500	1x51	3577846	1943712	621395	1058036	5M	34	18	n
sRNA	This study	B84.B84	Endosperm	SRR5691164	SRX2925197	ABNOH	Zm_B84xB84_E	B84xB84_E	StiffStalk	E	Inbred	9080.5.120143.TTAGGC.fastq.gz	SBS	HiSeq-2500	1x51	6013776	3188043	973084	1234315	5M	34	18	n
sRNA	This study	B84.Mo17	Endosperm	SRR8043467	SRX4873302	ANWPW	Zm_B84xMo17_E	B84xMo17_E	hybrid	E	F1 Hybrid	9312.8.128143.CAAAAG.fastq.gz	SBS	HiSeq-2500	1x51	3652510	2527031	941979	369709	5M	34	18	n
sRNA	This study	B84.Mo17	Internode	SRR8043609	SRX4873160	AHOHU	Zm_B84xMo17_I	B84xMo17_I	hybrid	I	F1 Hybrid	9312.4.128046.TCGAAG.fastq.gz	SBS	HiSeq-2500	1x51	4087435	2415909	1004598	600351	5M	34	18	n
sRNA	This study	B84.Mo17	Leaf	SRR8043067	SRX4873118	ACOPB	Zm_B84xMo17_L	B84xMo17_L	hybrid	L	F1 Hybrid	9312.1.127975.TTAGGC.fastq.gz	SBS	HiSeq-2500	1x51	5031137	2781806	652207	1104169	5M	34	18	n
sRNA	This study	B84.Mo17	Seedling-root	SRR8043206	SRX4872979	ANWTU	Zm_B84xMo17_R	B84xMo17_R	hybrid	R	F1 Hybrid	9421.1.132140.CGATGT.fastq.gz	SBS	HiSeq-2500	1x51	7187689	4016100	690424	1425958	5M	34	18	n
sRNA	This study	B84.Mo17	Seedling-shoot	SRR8043306	SRX4872879	ANXCB	Zm_B84xMo17_S	B84xMo17_S	hybrid	S	F1 Hybrid	9421.5.132230.CGTACG.fastq.gz	SBS	HiSeq-2500	1x51	3429831	1881510	527542	865176	5M	34	18	n
sRNA	This study	B84.PH207	Endosperm	SRR8043462	SRX4873307	ANWPX	Zm_B84xPH207_E	B84xPH207_E	hybrid	E	F1 Hybrid	9312.8.128143.CAACTA.fastq.gz	SBS	HiSeq-2500	1x51	5001293	3503181	1204844	496255	5M	34	18	n
sRNA	This study	Mo17	Internode	SRR5691276	SRX2925085	ABNNC	Zm_Mo17_I	Mo17_I	Lancaster	I	Inbred	9080.6.120166.TCGAAG.fastq.gz	SBS	HiSeq-2500	1x51	2535219	1620687	724632	181687	5M	34	18	n
sRNA	This study	Mo17	Leaf	SRR5691284	SRX2925077	ANHHX	Zm_Mo17_L	Mo17_L	Lancaster	L	Inbred	9080.4.120118.CATTTT.fastq.gz	SBS	HiSeq-2500	1x51	4807868	1760561	431260	2066802	5M	34	18	n
sRNA	This study	Mo17	Seedling-root	SRR5691326	SRX2925035	ANHGW	Zm_Mo17_R	Mo17_R	Lancaster	R	Inbred	9080.1.120056.CTTGTA.fastq.gz	SBS	HiSeq-2500	1x51	6013449	3558785	702023	918521	5M	34	18	n
sRNA	This study	Mo17	Seedling-shoot	SRR5691310	SRX2925051	AACGG	Zm_Mo17_S	Mo17_S	Lancaster	S	Inbred	9080.7.120190.GAGTGG.fastq.gz	SBS	HiSeq-2500	1x51	5596718	2712629	817253	1746844	5M	34	18	n
sRNA	This study	Mo17.B73	Endosperm	SRR8043381	SRX4873388	ANWTN	Zm_Mo17xB73_E	Mo17xB73_E	hybrid	E	F1 Hybrid	9312.7.128119.GCCAAT.fastq.gz	SBS	HiSeq-2500	1x51	4762705	3140728	926185	623714	5M	34	18	n
sRNA	This study	Mo17.B73	Internode	SRR8043078	SRX4873107	AHONC	Zm_Mo17xB73_I	Mo17xB73_I	hybrid	I	F1 Hybrid	9312.5.128071.CAGATC.fastq.gz	SBS	HiSeq-2500	1x51	5162827	3860867	1751103	304551	5M	34	18	n
sRNA	This study	Mo17.B73	Seedling-root	SRR8043440	SRX4873329	ANWUP	Zm_Mo17xB73_R	Mo17xB73_R	hybrid	R	F1 Hybrid	9421.1.132140.ATGTCA.fastq.gz	SBS	HiSeq-2500	1x51	4990969	3239247	963421	776788	5M	34	18	n
sRNA	This study	Mo17.B73	Seedling-shoot	SRR8043412	SRX4873357	AHOPT	Zm_Mo17xB73_S	Mo17xB73_S	hybrid	S	F1 Hybrid	9312.6.128095.TCATTC.fastq.gz	SBS	HiSeq-2500	1x51	3432614	1790922	567488	1006627	5M	34	18	n
sRNA	This study	Mo17.Mo17	Endosperm	SRR5691444	SRX2924917	ABNSS	Zm_Mo17xMo17_E	Mo17xMo17_E	Lancaster	E	Inbred	9080.5.120143.AGTCAA.fastq.gz	SBS	HiSeq-2500	1x51	6671049	4264744	1106007	888613	5M	34	18	n
sRNA	This study	Mo17.Oh43	Internode	SRR8043070	SRX4873115	ANXCN	Zm_Mo17xOh43_I	Mo17xOh43_I	hybrid	I	F1 Hybrid	9421.5.132230.ATGAGC.fastq.gz	SBS	HiSeq-2500	1x51	5672746	1647607	519615	1732448	5M	34	18	n
sRNA	This study	Mo17.Oh43	Leaf	SRR8043576	SRX4873193	ACOHY	Zm_Mo17xOh43_L	Mo17xOh43_L	hybrid	L	F1 Hybrid	9312.1.127975.GTCCGC.fastq.gz	SBS	HiSeq-2500	1x51	7629184	3602957	740693	1939469	5M	34	18	n
sRNA	This study	Mo17.Oh43	Seedling-root	SRR8043394	SRX4873375	ANWUS	Zm_Mo17xOh43_R	Mo17xOh43_R	hybrid	R	F1 Hybrid	9421.1.132140.CCGTCC.fastq.gz	SBS	HiSeq-2500	1x51	5580764	3457153	877623	786731	5M	34	18	n
sRNA	This study	Mo17.Oh43	Seedling-shoot	SRR8043561	SRX4873208	AHOCB	Zm_Mo17xOh43_S	Mo17xOh43_S	hybrid	S	F1 Hybrid	9312.3.128023.CAGATC.fastq.gz	SBS	HiSeq-2500	1x51	7430102	3828638	941331	1878308	5M	34	18	n
sRNA	This study	Mo17.PH207	Endosperm	SRR8043329	SRX4872856	AHOGW	Zm_Mo17xPH207_E	Mo17xPH207_E	hybrid	E	F1 Hybrid	9312.4.128046.CAGGCG.fastq.gz	SBS	HiSeq-2500	1x51	2765254	1468043	532702	479756	5M	34	18	n
sRNA	This study	Mo17.PH207	Internode	SRR8043202	SRX4872983	AHONG	Zm_Mo17xPH207_I	Mo17xPH207_I	hybrid	I	F1 Hybrid	9312.5.128071.GATCAG.fastq.gz	SBS	HiSeq-2500	1x51	5927264	3077609	1178165	894917	5M	34	18	n
sRNA	This study	Mo17.PH207	Leaf	SRR8043577	SRX4873192	ACOHZ	Zm_Mo17xPH207_L	Mo17xPH207_L	hybrid	L	F1 Hybrid	9312.1.127975.GTGAAA.fastq.gz	SBS	HiSeq-2500	1x51	5683251	3168645	710262	989379	5M	34	18	n
sRNA	This study	Mo17.PH207	Seedling-root	SRR8043390	SRX4873379	ANWUT	Zm_Mo17xPH207_R	Mo17xPH207_R	hybrid	R	F1 Hybrid	9421.1.132140.GTAGAG.fastq.gz	SBS	HiSeq-2500	1x51	6512378	3716578	905074	1150475	5M	34	18	n
sRNA	This study	Mo17.PH207	Seedling-shoot	SRR8043411	SRX4873358	AHOPU	Zm_Mo17xPH207_S	Mo17xPH207_S	hybrid	S	F1 Hybrid	9312.6.128095.TCCCGA.fastq.gz	SBS	HiSeq-2500	1x51	4257734	1783471	672515	1635709	5M	34	18	n
sRNA	This study	Mo17.PHG29	Internode	SRR8043181	SRX4873004	AHONH	Zm_Mo17xPHG29_I	Mo17xPHG29_I	hybrid	I	F1 Hybrid	9312.5.128071.TAGCTT.fastq.gz	SBS	HiSeq-2500	1x51	5191753	2697020	1104920	696793	5M	34	18	n
sRNA	This study	Mo17.PHG29	Leaf	SRR8043176	SRX4873009	ANWOX	Zm_Mo17xPHG29_L	Mo17xPHG29_L	hybrid	L	F1 Hybrid	9312.7.128119.ATGTCA.fastq.gz	SBS	HiSeq-2500	1x51	4929703	2916335	651050	691263	5M	34	18	n
sRNA	This study	Mo17.PHG29	Seedling-root	SRR8043389	SRX4873380	ANWUU	Zm_Mo17xPHG29_R	Mo17xPHG29_R	hybrid	R	F1 Hybrid	9421.1.132140.GTCCGC.fastq.gz	SBS	HiSeq-2500	1x51	2578802	1505103	371965	418743	5M	34	18	n
sRNA	This study	Mo17.PHG29	Seedling-shoot	SRR8043560	SRX4873209	AHOCC	Zm_Mo17xPHG29_S	Mo17xPHG29_S	hybrid	S	F1 Hybrid	9312.3.128023.GATCAG.fastq.gz	SBS	HiSeq-2500	1x51	5649298	2954335	721878	1406764	5M	34	18	n
sRNA	This study	Oh43	Internode	SRR5691256	SRX2925105	ANHOT	Zm_Oh43_I	Oh43_I	Lancaster	I	Inbred	9080.3.120095.CAGATC.fastq.gz	SBS	HiSeq-2500	1x51	7602386	4610886	1528190	832722	5M	34	18	n
sRNA	This study	Oh43	Leaf	SRR5691485	SRX2924876	AHGAC	Zm_Oh43_L	Oh43_L	Lancaster	L	Inbred	9080.4.120118.TAATCG.fastq.gz	SBS	HiSeq-2500	1x51	3406308	1813481	411953	897329	5M	34	18	n
sRNA	This study	Oh43	Seedling-root	SRR5691211	SRX2925150	ANHGG	Zm_Oh43_R	Oh43_R	Lancaster	R	Inbred	9080.1.120056.GTGGCC.fastq.gz	SBS	HiSeq-2500	1x51	5658415	3030222	498405	915456	5M	34	18	n
sRNA	This study	Oh43	Seedling-shoot	SRR5691356	SRX2925005	AACGW	Zm_Oh43_S	Oh43_S	Lancaster	S	Inbred	9080.8.120213.CACGAT.fastq.gz	SBS	HiSeq-2500	1x51	5123438	2533243	728388	1394088	5M	34	18	n
sRNA	This study	Oh43.B73	Endosperm	SRR8043166	SRX4873019	AHOGZ	Zm_Oh43xB73_E	Oh43xB73_E	hybrid	E	F1 Hybrid	9312.4.128046.CCAACA.fastq.gz	SBS	HiSeq-2500	1x51	3117467	2036393	683235	413669	5M	34	18	n
sRNA	This study	Oh43.B73	Internode	SRR8043087	SRX4873098	AHONX	Zm_Oh43xB73_I	Oh43xB73_I	hybrid	I	F1 Hybrid	9312.5.128071.GTCCGC.fastq.gz	SBS	HiSeq-2500	1x51	5171651	3492337	1480915	582825	5M	34	18	n
sRNA	This study	Oh43.B73	Leaf	SRR8043367	SRX4872818	ACONS	Zm_Oh43xB73_L	Oh43xB73_L	hybrid	L	F1 Hybrid	9312.2.127999.CAAAAG.fastq.gz	SBS	HiSeq-2500	1x51	5193163	2512418	593847	1649552	5M	34	18	n
sRNA	This study	Oh43.B73	Seedling-root	SRR8043365	SRX4872820	ANWWN	Zm_Oh43xB73_R	Oh43xB73_R	hybrid	R	F1 Hybrid	9421.2.132164.CAAAAG.fastq.gz	SBS	HiSeq-2500	1x51	3132558	1910973	546900	565410	5M	34	18	n
sRNA	This study	Oh43.B73	Seedling-shoot	SRR8043069	SRX4873116	ANXBB	Zm_Oh43xB73_S	Oh43xB73_S	hybrid	S	F1 Hybrid	9421.5.132230.GCCAAT.fastq.gz	SBS	HiSeq-2500	1x51	4174831	2120156	580773	1309379	5M	34	18	n
sRNA	This study	Oh43.Mo17	Endosperm	SRR8043191	SRX4872994	AHOHA	Zm_Oh43xMo17_E	Oh43xMo17_E	hybrid	E	F1 Hybrid	9312.4.128046.CGGAAT.fastq.gz	SBS	HiSeq-2500	1x51	3833274	1888252	597025	634238	5M	34	18	n
sRNA	This study	Oh43.Oh43	Endosperm	SRR5691272	SRX2925089	ABNPC	Zm_Oh43xOh43_E	Oh43xOh43_E	Lancaster	E	Inbred	9080.5.120143.GTGGCC.fastq.gz	SBS	HiSeq-2500	1x51	5804101	3232225	810173	953344	5M	34	18	n
sRNA	This study	Oh43.PH207	Endosperm	SRR8043323	SRX4872862	ANWYO	Zm_Oh43xPH207_E	Oh43xPH207_E	hybrid	E	F1 Hybrid	9421.3.132188.AGTCAA.fastq.gz	SBS	HiSeq-2500	1x51	6761360	3475161	769861	1193938	5M	34	18	n
sRNA	This study	PH207	Internode	SRR5691254	SRX2925107	ANHOS	Zm_P_I	P_I	Iodent	I	Inbred	9080.3.120095.GATCAG.fastq.gz	SBS	HiSeq-2500	1x51	7510338	4734976	1723392	538021	5M	34	18	n
sRNA	This study	PH207	Leaf	SRR5691483	SRX2924878	AHGAB	Zm_P_L	P_L	Iodent	L	Inbred	9080.4.120118.TACAGC.fastq.gz	SBS	HiSeq-2500	1x51	6174467	3450956	587469	1436098	5M	34	18	n
sRNA	This study	PH207	Seedling-root	SRR5691218	SRX2925143	ANHGC	Zm_P_R	P_R	Iodent	R	Inbred	9080.1.120056.GTTTCG.fastq.gz	SBS	HiSeq-2500	1x51	7845570	4903374	561197	1542451	5M	34	18	n
sRNA	This study	PH207	Seedling-shoot	SRR5691360	SRX2925001	AACGX	Zm_P_S	P_S	Iodent	S	Inbred	9080.8.120213.CACTCA.fastq.gz	SBS	HiSeq-2500	1x51	5087162	2830551	751446	1190904	5M	34	18	n
sRNA	This study	PH207.B73	Endosperm	SRR8043325	SRX4872860	ANWYP	Zm_PxB_E	PxB_E	hybrid	E	F1 Hybrid	9421.3.132188.AGTTCC.fastq.gz	SBS	HiSeq-2500	1x51	5114735	2878913	917038	901510	5M	34	18	n
sRNA	This study	PH207.B73	Internode	SRR8043231	SRX4872954	ANXBY	Zm_PxB_I	PxB_I	hybrid	I	F1 Hybrid	9421.5.132230.GTGAAA.fastq.gz	SBS	HiSeq-2500	1x51	6635875	4138051	1543685	771091	5M	34	18	n
sRNA	This study	PH207.B73	Seedling-root	SRR8043619	SRX4873150	ANWWO	Zm_PxB_R	PxB_R	hybrid	R	F1 Hybrid	9421.2.132164.CAACTA.fastq.gz	SBS	HiSeq-2500	1x51	3745773	2521916	831968	578835	5M	34	18	n
sRNA	This study	PH207.B73	Seedling-shoot	SRR8043068	SRX4873117	ANXBC	Zm_PxB_S	PxB_S	hybrid	S	F1 Hybrid	9421.5.132230.CAGATC.fastq.gz	SBS	HiSeq-2500	1x51	4186750	2473730	674292	1096567	5M	34	18	n
sRNA	This study	PH207.Mo17	Endosperm	SRR8043433	SRX4873336	ANWYS	Zm_PH207xMo17_E	PH207xMo17_E	hybrid	E	F1 Hybrid	9421.3.132188.ATGTCA.fastq.gz	SBS	HiSeq-2500	1x51	5440402	2756573	790722	1054257	5M	34	18	n
sRNA	This study	PH207.PH207	Endosperm	SRR5691273	SRX2925088	ABNPB	Zm_PxP_E	PxP_E	Iodent	E	Inbred	9080.5.120143.GTTTCG.fastq.gz	SBS	HiSeq-2500	1x51	4258294	2657885	745001	702602	5M	34	18	n
sRNA	This study	PHB47	Internode	SRR5691255	SRX2925106	ANHOP	Zm_PHB47_I	PHB47_I	StiffStalk	I	Inbred	9080.3.120095.TAGCTT.fastq.gz	SBS	HiSeq-2500	1x51	8697416	5920837	1961505	452736	5M	34	18	n
sRNA	This study	PHB47	Leaf	SRR5691484	SRX2924877	AHGAA	Zm_PHB47_L	PHB47_L	StiffStalk	L	Inbred	9080.4.120118.TATAAT.fastq.gz	SBS	HiSeq-2500	1x51	5053027	2709429	564468	1100588	5M	34	18	n
sRNA	This study	PHB47	Seedling-root	SRR5691217	SRX2925144	ANHGB	Zm_PHB47_R	PHB47_R	StiffStalk	R	Inbred	9080.2.120076.CGTACG.fastq.gz	SBS	HiSeq-2500	1x51	6219058	4606952	617422	886525	5M	34	18	n
sRNA	This study	PHB47	Seedling-shoot	SRR5691359	SRX2925002	AACGY	Zm_PHB47_S	PHB47_S	StiffStalk	S	Inbred	9080.8.120213.CAGGCG.fastq.gz	SBS	HiSeq-2500	1x51	4499849	2380675	708766	1162541	5M	34	18	n
sRNA	This study	PHB47.B73	Internode	SRR8043086	SRX4873099	AHONY	Zm_PHB47xB73_I	PHB47xB73_I	hybrid	I	F1 Hybrid	9312.5.128071.GTGAAA.fastq.gz	SBS	HiSeq-2500	1x51	5255198	2969819	1394122	926944	5M	34	18	n
sRNA	This study	PHB47.B73	Leaf	SRR8043362	SRX4872823	ACONU	Zm_PHB47xB73_L	PHB47xB73_L	hybrid	L	F1 Hybrid	9312.2.127999.CACCGG.fastq.gz	SBS	HiSeq-2500	1x51	4873186	3024815	724656	959080	5M	34	18	n
sRNA	This study	PHB47.B73	Seedling-root	SRR8043056	SRX4873129	ANWWP	Zm_PHB47xB73_R	PHB47xB73_R	hybrid	R	F1 Hybrid	9421.2.132164.CACCGG.fastq.gz	SBS	HiSeq-2500	1x51	4999724	3266240	939556	810859	5M	34	18	n
sRNA	This study	PHB47.B73	Seedling-shoot	SRR8043071	SRX4873114	ANXBG	Zm_PHB47xB73_S	PHB47xB73_S	hybrid	S	F1 Hybrid	9421.5.132230.GATCAG.fastq.gz	SBS	HiSeq-2500	1x51	3214913	1456368	295457	603118	5M	34	18	n
sRNA	This study	PHB47.Mo17	Endosperm	SRR8043327	SRX4872858	ANWYU	Zm_PHB47xMo17_E	PHB47xMo17_E	hybrid	E	F1 Hybrid	9421.3.132188.GTAGAG.fastq.gz	SBS	HiSeq-2500	1x51	3853565	2084551	639615	665482	5M	34	18	n
sRNA	This study	PHB47.Mo17	Internode	SRR8043122	SRX4873063	AHONZ	Zm_PHB47xMo17_I	PHB47xMo17_I	hybrid	I	F1 Hybrid	9312.5.128071.GTGGCC.fastq.gz	SBS	HiSeq-2500	1x51	5487896	2859533	1169284	832698	5M	34	18	n
sRNA	This study	PHB47.Mo17	Leaf	SRR8043361	SRX4872824	ACONW	Zm_PHB47xMo17_L	PHB47xMo17_L	hybrid	L	F1 Hybrid	9312.2.127999.CACGAT.fastq.gz	SBS	HiSeq-2500	1x51	5790550	3583138	759125	864451	5M	34	18	n
sRNA	This study	PHB47.Mo17	Seedling-root	SRR8043170	SRX4873015	ANWWS	Zm_PHB47xMo17_R	PHB47xMo17_R	hybrid	R	F1 Hybrid	9421.2.132164.CACGAT.fastq.gz	SBS	HiSeq-2500	1x51	4273519	2694389	664545	740747	5M	34	18	n
sRNA	This study	PHB47.Mo17	Seedling-shoot	SRR8043315	SRX4872870	AHOCN	Zm_PHB47xMo17_S	PHB47xMo17_S	hybrid	S	F1 Hybrid	9312.3.128023.CTTGTA.fastq.gz	SBS	HiSeq-2500	1x51	5510641	3351490	911073	1061944	5M	34	18	n
sRNA	This study	PHB47.PH207	Endosperm	SRR8043326	SRX4872859	ANWYW	Zm_PHB47xPH207_E	PHB47xPH207_E	hybrid	E	F1 Hybrid	9421.3.132188.GTCCGC.fastq.gz	SBS	HiSeq-2500	1x51	6894438	3799213	867352	977710	5M	34	18	n
sRNA	This study	PHB47.PHB47	Endosperm	SRR5691226	SRX2925135	ABNOZ	Zm_PHB47xPHB47_E	PHB47xPHB47_E	StiffStalk	E	Inbred	9080.5.120143.CGTACG.fastq.gz	SBS	HiSeq-2500	1x51	6206656	3691159	963316	1019833	5M	34	18	n
sRNA	This study	PHG29	Internode	SRR5691252	SRX2925109	ANHOO	Zm_PHG29_I	PHG29_I	Iodent	I	Inbred	9080.3.120095.GGCTAC.fastq.gz	SBS	HiSeq-2500	1x51	7759411	4688688	1632038	593320	5M	34	18	n
sRNA	This study	PHG29	Leaf	SRR5691453	SRX2924908	AHCZZ	Zm_PHG29_L	PHG29_L	Iodent	L	Inbred	9080.4.120118.TCATTC.fastq.gz	SBS	HiSeq-2500	1x51	5575585	3865681	525439	851119	5M	34	18	n
sRNA	This study	PHG29	Seedling-root	SRR5691212	SRX2925149	ANHGA	Zm_PHG29_R	PHG29_R	Iodent	R	Inbred	9080.2.120076.GAGTGG.fastq.gz	SBS	HiSeq-2500	1x51	6396128	3969894	910187	900482	5M	34	18	n
sRNA	This study	PHG29	Seedling-shoot	SRR5691353	SRX2925008	AACGZ	Zm_PHG29_S	PHG29_S	Iodent	S	Inbred	9080.8.120213.CATGGC.fastq.gz	SBS	HiSeq-2500	1x51	5744675	3134065	888552	1218815	5M	34	18	n
sRNA	This study	PHG29.B73	Endosperm	SRR8043148	SRX4873037	ANWYX	Zm_PHG29xB73_E	PHG29xB73_E	hybrid	E	F1 Hybrid	9421.3.132188.GTGAAA.fastq.gz	SBS	HiSeq-2500	1x51	6702014	4005255	1192878	827233	5M	34	18	n
sRNA	This study	PHG29.B73	Internode	SRR8043336	SRX4872849	AHOOA	Zm_PHG29xB73_I	PHG29xB73_I	hybrid	I	F1 Hybrid	9312.5.128071.GTTTCG.fastq.gz	SBS	HiSeq-2500	1x51	5622187	3854500	1692021	499659	5M	34	18	n
sRNA	This study	PHG29.B73	Leaf	SRR8043265	SRX4872920	ACONX	Zm_PHG29xB73_L	PHG29xB73_L	hybrid	L	F1 Hybrid	9312.2.127999.CACTCA.fastq.gz	SBS	HiSeq-2500	1x51	3622313	1832960	506045	916450	5M	34	18	n
sRNA	This study	PHG29.B73	Seedling-root	SRR8043058	SRX4873127	ANWWT	Zm_PHG29xB73_R	PHG29xB73_R	hybrid	R	F1 Hybrid	9421.2.132164.CACTCA.fastq.gz	SBS	HiSeq-2500	1x51	4251345	2825077	924959	701836	5M	34	18	n
sRNA	This study	PHG29.B73	Seedling-shoot	SRR8043226	SRX4872959	ANXBH	Zm_PHG29xB73_S	PHG29xB73_S	hybrid	S	F1 Hybrid	9421.5.132230.TAGCTT.fastq.gz	SBS	HiSeq-2500	1x51	3433623	1463060	341527	1183648	5M	34	18	n
sRNA	This study	PHG29.Mo17	Endosperm	SRR8043147	SRX4873038	ANWYY	Zm_PHG29xMo17_E	PHG29xMo17_E	hybrid	E	F1 Hybrid	9421.3.132188.GTGGCC.fastq.gz	SBS	HiSeq-2500	1x51	4894640	2990038	958195	615365	5M	34	18	n
sRNA	This study	PHG29.PH207	Endosperm	SRR8043151	SRX4873034	ANWYZ	Zm_PHG29xPH207_E	PHG29xPH207_E	hybrid	E	F1 Hybrid	9421.3.132188.GTTTCG.fastq.gz	SBS	HiSeq-2500	1x51	17467068	10585072	2160325	2324851	5M	34	18	n
sRNA	This study	PHG29.PHG29	Endosperm	SRR5691220	SRX2925141	ABNOY	Zm_PHG29xPHG29_E	PHG29xPHG29_E	Iodent	E	Inbred	9080.5.120143.GAGTGG.fastq.gz	SBS	HiSeq-2500	1x51	6628530	3857932	1161533	1083560	5M	34	18	n
sRNA	This study	PHJ40	Internode	SRR5691307	SRX2925054	ANHNZ	Zm_PHJ40_I	PHJ40_I	StiffStalk-Flint	I	Inbred	9080.3.120095.GTCCGC.fastq.gz	SBS	HiSeq-2500	1x51	8138619	5052628	1498098	764689	5M	34	18	n
sRNA	This study	PHJ40	Seedling-root	SRR5691342	SRX2925019	AHGAZ	Zm_PHJ40_R	PHJ40_R	StiffStalk-Flint	R	Inbred	9080.2.120076.CACCGG.fastq.gz	SBS	HiSeq-2500	1x51	5874082	3846799	692513	875932	5M	34	18	n
sRNA	This study	PHJ40	Seedling-shoot	SRR5691433	SRX2924928	AACHO	Zm_PHJ40_S	PHJ40_S	StiffStalk-Flint	S	Inbred	9080.8.120213.GACGAC.fastq.gz	SBS	HiSeq-2500	1x51	6620209	3105594	752545	1854625	5M	34	18	n
sRNA	This study	PHJ40.B73	Endosperm	SRR8043372	SRX4872813	AHOHN	Zm_PHJ40xB73_E	PHJ40xB73_E	hybrid	E	F1 Hybrid	9312.4.128046.TAATCG.fastq.gz	SBS	HiSeq-2500	1x51	3005648	2106151	744380	335956	5M	34	18	n
sRNA	This study	PHJ40.B73	Internode	SRR8043331	SRX4872854	AHOOS	Zm_PHJ40xB73_I	PHJ40xB73_I	hybrid	I	F1 Hybrid	9312.6.128095.CAACTA.fastq.gz	SBS	HiSeq-2500	1x51	4129251	2213751	1047813	748147	5M	34	18	n
sRNA	This study	PHJ40.B73	Leaf	SRR8043290	SRX4872895	ACOOP	Zm_PHJ40xB73_L	PHJ40xB73_L	hybrid	L	F1 Hybrid	9312.2.127999.GACGAC.fastq.gz	SBS	HiSeq-2500	1x51	5640326	2483149	577741	1536120	5M	34	18	n
sRNA	This study	PHJ40.B73	Seedling-root	SRR8043366	SRX4872819	ANWXG	Zm_PHJ40xB73_R	PHJ40xB73_R	hybrid	R	F1 Hybrid	9421.2.132164.GACGAC.fastq.gz	SBS	HiSeq-2500	1x51	5462797	3723027	1148253	787013	5M	34	18	n
sRNA	This study	PHJ40.B73	Seedling-shoot	SRR8043107	SRX4873078	AHOGC	Zm_PHJ40xB73_S	PHJ40xB73_S	hybrid	S	F1 Hybrid	9312.3.128023.GGTAGC.fastq.gz	SBS	HiSeq-2500	1x51	4569931	2971897	817584	942772	5M	34	18	n
sRNA	This study	PHJ40.Mo17	Endosperm	SRR8043373	SRX4872812	AHOHO	Zm_PHJ40xMo17_E	PHJ40xMo17_E	hybrid	E	F1 Hybrid	9312.4.128046.TACAGC.fastq.gz	SBS	HiSeq-2500	1x51	3024144	1474032	376129	677345	5M	34	18	n
sRNA	This study	PHJ40.Mo17	Internode	SRR8043345	SRX4872840	AHOOT	Zm_PHJ40xMo17_I	PHJ40xMo17_I	hybrid	I	F1 Hybrid	9312.6.128095.CACCGG.fastq.gz	SBS	HiSeq-2500	1x51	4191989	2701631	1169575	311918	5M	34	18	n
sRNA	This study	PHJ40.Mo17	Leaf	SRR8043291	SRX4872894	ACOOS	Zm_PHJ40xMo17_L	PHJ40xMo17_L	hybrid	L	F1 Hybrid	9312.2.127999.TAATCG.fastq.gz	SBS	HiSeq-2500	1x51	6398964	3342727	619805	1357049	5M	34	18	n
sRNA	This study	PHJ40.Mo17	Seedling-root	SRR8043611	SRX4873158	ANWXH	Zm_PHJ40xMo17_R	PHJ40xMo17_R	hybrid	R	F1 Hybrid	9421.2.132164.TAATCG.fastq.gz	SBS	HiSeq-2500	1x51	4150605	2349962	504039	725017	5M	34	18	n
sRNA	This study	PHJ40.Mo17	Seedling-shoot	SRR8043230	SRX4872955	ANXBS	Zm_PHJ40xMo17_S	PHJ40xMo17_S	hybrid	S	F1 Hybrid	9421.5.132230.AGTTCC.fastq.gz	SBS	HiSeq-2500	1x51	4258209	2489422	475753	1032333	5M	34	18	n
sRNA	This study	PHJ40.PH207	Endosperm	SRR8043073	SRX4873112	ANWZY	Zm_PHJ40xPH207_E	PHJ40xPH207_E	hybrid	E	F1 Hybrid	9421.4.132209.CATTTT.fastq.gz	SBS	HiSeq-2500	1x51	6714980	3492391	739855	1378562	5M	34	18	n
sRNA	This study	PHJ40.PHJ40	Endosperm	SRR5691265	SRX2925096	ABNOO	Zm_PHJ40xPHJ40_E	PHJ40xPHJ40_E	StiffStalk-Flint	E	Inbred	9080.6.120166.CACCGG.fastq.gz	SBS	HiSeq-2500	1x51	2808170	1764707	480486	452428	5M	34	18	n
sRNA	This study	LH145.B73	Endosperm	SRR8043347	SRX4872838	ANWST	Zm_LH145xB73_E	LH145xB73_E	hybrid	E	F1 Hybrid	9312.8.128143.CTCAGA.fastq.gz	SBS	HiSeq-2500	1x51	3527675	2648890	635894	425952	5M	34	18	y	missing parental data
sRNA	This study	LH145.B73	Internode	SRR8043081	SRX4873104	AHONA	Zm_LH145xB73_I	LH145xB73_I	hybrid	I	F1 Hybrid	9312.5.128071.ACAGTG.fastq.gz	SBS	HiSeq-2500	1x51	6601948	2641678	1193855	2063791	5M	34	18	y	missing parental data
sRNA	This study	LH145.B73	Leaf	SRR8043573	SRX4873196	ACOHO	Zm_LH145xB73_L	LH145xB73_L	hybrid	L	F1 Hybrid	9312.1.127975.GGCTAC.fastq.gz	SBS	HiSeq-2500	1x51	804216	474681	186138	177427	5M	34	18	y	missing parental data
sRNA	This study	LH145.B73	Seedling-root	SRR8043451	SRX4873318	ANWUC	Zm_LH145xB73_R	LH145xB73_R	hybrid	R	F1 Hybrid	9421.1.132140.TAGCTT.fastq.gz	SBS	HiSeq-2500	1x51	3288873	1886943	505572	673074	5M	34	18	y	missing parental data
sRNA	This study	LH145.B73	Seedling-shoot	SRR8043240	SRX4872945	AHOPH	Zm_LH145xB73_S	LH145xB73_S	hybrid	S	F1 Hybrid	9312.6.128095.CTCAGA.fastq.gz	SBS	HiSeq-2500	1x51	3180019	1710698	431132	1122523	5M	34	18	y	missing parental data
sRNA	This study	PH207.B73	Leaf	SRR8043363	SRX4872822	ACONT	Zm_PxB_L	PxB_L	hybrid	L	F1 Hybrid	9312.2.127999.CAACTA.fastq.gz	SBS	HiSeq-2500	1x51	783085	446229	148624	200729	5M	34	18	y	low coverage
sRNA	This study	Q381	Internode	SRR5691262	SRX2925099	ANHNW	Zm_Q381_I	Q381_I	Iodent	I	Inbred	9080.3.120095.GTTTCG.fastq.gz	SBS	HiSeq-2500	1x51	7238198	4536089	1409629	589956	5M	34	18	y	mislabeling, actually PH207
sRNA	This study	Q381	Leaf	SRR5691460	SRX2924901	AACNN	Zm_Q381_L	Q381_L	Iodent	L	Inbred	9080.7.120190.GATCAG.fastq.gz	SBS	HiSeq-2500	1x51	4575922	2132509	441300	1200000	5M	34	18	y	mislabeling, actually PH207
sRNA	This study	Q381	Seedling-root	SRR5691377	SRX2924984	AHGAW	Zm_Q381_R	Q381_R	Iodent	R	Inbred	9080.2.120076.CAGGCG.fastq.gz	SBS	HiSeq-2500	1x51	1951228	1037392	226763	364522	5M	34	18	y	mislabeling, actually PH207
sRNA	This study	Q381	Seedling-shoot	SRR5691392	SRX2924969	AACHT	Zm_Q381_S	Q381_S	Iodent	S	Inbred	9080.8.120213.TATAAT.fastq.gz	SBS	HiSeq-2500	1x51	5976685	3431797	927246	1310560	5M	34	18	y	mislabeling, actually PH207
sRNA	This study	Q381.B73	Endosperm	SRR8043205	SRX4872980	ANWTT	Zm_Q381xB73_E	Q381xB73_E	hybrid	E	F1 Hybrid	9312.7.128119.GGCTAC.fastq.gz	SBS	HiSeq-2500	1x51	5739955	3311076	1096516	1025247	5M	34	18	y	mislabeling, actually PH207
sRNA	This study	Q381.B73	Internode	SRR8043332	SRX4872853	AHOOY	Zm_Q381xB73_I	Q381xB73_I	hybrid	I	F1 Hybrid	9312.6.128095.CATGGC.fastq.gz	SBS	HiSeq-2500	1x51	4859066	3455587	1567051	383201	5M	34	18	y	mislabeling, actually PH207
sRNA	This study	Q381.B73	Leaf	SRR8043185	SRX4873000	ACOOX	Zm_Q381xB73_L	Q381xB73_L	hybrid	L	F1 Hybrid	9312.2.127999.TCCCGA.fastq.gz	SBS	HiSeq-2500	1x51	6341509	3527241	850379	1116950	5M	34	18	y	mislabeling, actually PH207
sRNA	This study	Q381.B73	Seedling-root	SRR8043548	SRX4873221	ANWXT	Zm_Q381xB73_R	Q381xB73_R	hybrid	R	F1 Hybrid	9421.2.132164.TCGAAG.fastq.gz	SBS	HiSeq-2500	1x51	3388676	2211477	650035	604082	5M	34	18	y	mislabeling, actually PH207
sRNA	This study	Q381.B73	Seedling-shoot	SRR8043063	SRX4873122	AHOCW	Zm_Q381xB73_S	Q381xB73_S	hybrid	S	F1 Hybrid	9312.3.128023.GTCCGC.fastq.gz	SBS	HiSeq-2500	1x51	4573867	3106676	911354	782383	5M	34	18	y	mislabeling, actually PH207
sRNA	This study	Q381.PH207	Endosperm	SRR8043175	SRX4873010	ANXAN	Zm_Q381xPH207_E	Q381xPH207_E	hybrid	E	F1 Hybrid	9421.4.132209.TAATCG.fastq.gz	SBS	HiSeq-2500	1x51	5356284	2785575	554521	1079332	5M	34	18	y	mislabeling, actually PH207
sRNA	This study	Q381.Q381	Endosperm	SRR5691162	SRX2925199	ABNOC	Zm_Q381xQ381_E	Q381xQ381_E	Iodent	E	Inbred	9080.6.120166.CAGGCG.fastq.gz	SBS	HiSeq-2500	1x51	5028523	2798682	918114	1018836	5M	34	18	y	mislabeling, actually PH207

### Sheet: Table S3 - RNA-seq samples
Supplemental Table S3
Summary of the RNA-seq samples analysed in this study. SRA accession, metadata and sequencing statistics are provided. Each sRNA sample (108) had a paired mRNA-seq sample (Li et al 2019 https://doi.org/10.1101/668681) prepared from the same RNA, two samples were sequenced over multiple lanes and have more than one sequencing file and SRA accession.
Data_type	Reference	Genotype	Tissue	SRA_Run	SRA_Experiment	SRA_JGI_LibraryName	Springer_library_code	Sample_name	Heterotic_group	tissue_code	Generation	fastq_file_ID	paired	avgLength	TotalReads	PassedTrimming	MappedReads	UniquelyMappedReads
mRNA	Li 2019	B73	Internode	SRR5691358	SRX2925003	AHNST	Zm_B_I	B_I	StiffStalk	I	Inbred	9052.2.119402.CCAACA.anqrpt.fastq.gz	TRUE	302	27.9856	27.6159	26.66	25.434
mRNA	Li 2019	B73	Leaf	SRR5691396	SRX2924965	AHNOC	Zm_B_L	B_L	StiffStalk	L	Inbred	9052.8.119444.ATCCTA.anqrpt.fastq.gz	TRUE	302	32.0757	31.5945	30.4326	29.2059
mRNA	Li 2019	B73	Root	SRR5691235	SRX2925126	ANTUX	Zm_B_R	B_R	StiffStalk	R	Inbred	8937.8.116548.TCGAAG.anqrpt.fastq.gz	TRUE	302	27.662	26.7053	23.8364	22.6618
mRNA	Li 2019	B73	Seedling	SRR5691179	SRX2925182	ANTYC	Zm_B_S	B_S	StiffStalk	S	Inbred	8937.2.116506.CTTGTA.anqrpt.fastq.gz	TRUE	302	30.6483	29.6621	28.9645	26.8005
mRNA	Li 2019	B73.B73	Endosperm	SRR5691465	SRX2924896	AHNTU	Zm_BxB_E	BxB_E	StiffStalk	E	Inbred	9047.1.119156.CGATGT.anqrpt.fastq.gz	TRUE	302	40.6692	39.0382	38.3052	36.5322
mRNA	Li 2019	B73.Mo17	Endosperm	SRR8043396	SRX4873373	ACNZC	Zm_B73xMo17_E	B73xMo17_E	hybrid	E	F1 Hybrid	9192.5.124895.ATTCCT.anqrpt.fastq.gz	TRUE	302	33.6058	32.6628	31.8604	30.6086
mRNA	Li 2019	B73.PH207	Endosperm	SRR8043317	SRX4872868	ACGCC	Zm_BxP_E	BxP_E	hybrid	E	F1 Hybrid	9200.3.125125.GTGGCC.anqrpt.fastq.gz	TRUE	302	40.8639	38.7468	39.6633	38.2871
mRNA	Li 2019	B84	Internode	SRR5691201	SRX2925160	AHNSS	Zm_B84_I	B84_I	StiffStalk	I	Inbred	9052.2.119402.CGGAAT.anqrpt.fastq.gz	TRUE	302	27.7314	27.2494	26.2536	25.0877
mRNA	Li 2019	B84	Leaf	SRR5691395	SRX2924966	AHNOB	Zm_B84_L	B84_L	StiffStalk	L	Inbred	9052.8.119444.ATCTAT.anqrpt.fastq.gz	TRUE	302	36.2568	35.8227	34.8905	33.6164
mRNA	Li 2019	B84	Seedling	SRR5691283	SRX2925078	ANTYB	Zm_B84_S	B84_S	StiffStalk	S	Inbred	8937.2.116506.AGTCAA.anqrpt.fastq.gz	TRUE	302	33.7812	33.3171	32.5985	30.9364
mRNA	Li 2019	B84.B73	Endosperm	SRR8043587	SRX4873182	ACGCX	Zm_B84xB73_E	B84xB73_E	hybrid	E	F1 Hybrid	9200.5.125139.CACCGG.anqrpt.fastq.gz	TRUE	302	31.5432	30.588	29.0154	27.577
mRNA	Li 2019	B84.B73	Internode	SRR8043416	SRX4873353	ACGGY	Zm_B84xB73_I	B84xB73_I	hybrid	I	F1 Hybrid	9172.1.124707.TCCCGA.anqrpt.fastq.gz	TRUE	302	32.2223	31.6043	30.8481	27.7755
mRNA	Li 2019	B84.B73	Leaf	SRR8043514	SRX4873255	ACGXX	Zm_B84xB73_L	B84xB73_L	hybrid	L	F1 Hybrid	9163.2.124055.CGATGT.anqrpt.fastq.gz	TRUE	302	33.135	32.0912	30.8214	29.4602
mRNA	Li 2019	B84.B73	Root	SRR8043077	SRX4873108	ACGTU	Zm_B84xB73_R	B84xB73_R	hybrid	R	F1 Hybrid	9162.2.124107.TCGGCA.anqrpt.fastq.gz	TRUE	302	30.6593	29.6636	29.7407	28.6981
mRNA	Li 2019	B84.B73	Seedling	SRR8043130	SRX4873055	ACGOH	Zm_B84xB73_S	B84xB73_S	hybrid	S	F1 Hybrid	9172.7.124747.GATGCT.anqrpt.fastq.gz	TRUE	302	43.0757	42.0542	40.8331	39.6392
mRNA	Li 2019	B84.B84	Endosperm	SRR5691196	SRX2925165	AHNSZ	Zm_B84xB84_E	B84xB84_E	StiffStalk	E	Inbred	9047.1.119156.TTAGGC.anqrpt.fastq.gz	TRUE	302	32.5005	31.3692	30.8273	29.4171
mRNA	Li 2019	B84.Mo17	Endosperm	SRR8043280	SRX4872905	ACNZG	Zm_B84xMo17_E	B84xMo17_E	hybrid	E	F1 Hybrid	9192.5.124895.CAAAAG.anqrpt.fastq.gz	TRUE	302	38.541	37.774	37.1089	34.4117
mRNA	Li 2019	B84.Mo17	Internode	SRR8043417	SRX4873352	ACGGZ	Zm_B84xMo17_I	B84xMo17_I	hybrid	I	F1 Hybrid	9172.1.124707.TCGAAG.anqrpt.fastq.gz	TRUE	302	31.3308	30.2005	30.5265	29.5632
mRNA	Li 2019	B84.Mo17	Leaf	SRR8043517	SRX4873252	ACGXY	Zm_B84xMo17_L	B84xMo17_L	hybrid	L	F1 Hybrid	9163.2.124055.TTAGGC.anqrpt.fastq.gz	TRUE	302	37.7608	36.9234	36.6138	35.579
mRNA	Li 2019	B84.Mo17	Root	SRR8043091	SRX4873094	ACGTW	Zm_B84xMo17_R	B84xMo17_R	hybrid	R	F1 Hybrid	9162.2.124107.AAACAT.anqrpt.fastq.gz	TRUE	302	29.6246	28.8174	28.4528	27.2458
mRNA	Li 2019	B84.Mo17	Seedling	SRR8043409	SRX4873360	AHSXO	Zm_B84xMo17_S	B84xMo17_S	hybrid	S	F1 Hybrid	9235.3.125924.TTCGAA.anqrpt.fastq.gz	TRUE	302	33.7395	32.939	31.3291	29.6877
mRNA	Li 2019	B84.PH207	Endosperm	SRR8043391	SRX4873378	ACNZH	Zm_B84xPH207_E	B84xPH207_E	hybrid	E	F1 Hybrid	9192.6.124902.CAACTA.anqrpt.fastq.gz	TRUE	302	34.2834	33.0729	33.4469	30.8741
mRNA	Li 2019	Mo17	Internode	SRR5691491	SRX2925215	AHNPX	Zm_Mo17_I	Mo17_I	Lancaster	I	Inbred	9052.4.119416.TCGAAG.anqrpt.fastq.gz	TRUE	302	37.8904	37.1785	36.1206	34.7759
mRNA	Li 2019	Mo17	Leaf	SRR5691454	SRX2924907	AHNNN	Zm_Mo17_L	Mo17_L	Lancaster	L	Inbred	9078.1.121341.GATATA.anqrpt.fastq.gz	TRUE	302	28.8241	28.388	27.8853	25.007
mRNA	Li 2019	Mo17	Root	SRR5691438	SRX2924923	ANTUB	Zm_Mo17_R	Mo17_R	Lancaster	R	Inbred	8911.3.115490.ACAAAC.anqrpt.fastq.gz	TRUE	302	39.5923	34.0536	37.4891	35.6791
mRNA	Li 2019	Mo17	Seedling	SRR5691250	SRX2925111	ANTXO	Zm_Mo17_S	Mo17_S	Lancaster	S	Inbred	8937.4.116520.GAGTGG.anqrpt.fastq.gz	TRUE	302	30.5514	30.0932	29.0024	27.6329
mRNA	Li 2019	Mo17.B73	Endosperm	SRR8043427	SRX4873342	ACOCO	Zm_Mo17xB73_E	Mo17xB73_E	hybrid	E	F1 Hybrid	9192.1.124868.CAGATC.anqrpt.fastq.gz	TRUE	302	32.4916	31.8121	29.9919	29.2283
mRNA	Li 2019	Mo17.B73	Endosperm	SRR8043163	SRX4873022	ACOBU	Zm_Mo17xB73_E	Mo17xB73_E	hybrid	E	F1 Hybrid	9192.1.124868.GCCAAT.anqrpt.fastq.gz	TRUE	302	35.6966	34.2425	35.0164	33.8576
mRNA	Li 2019	Mo17.B73	Internode	SRR8043566	SRX4873203	ACGHO	Zm_Mo17xB73_I	Mo17xB73_I	hybrid	I	F1 Hybrid	9172.2.124714.AAGACT.anqrpt.fastq.gz	TRUE	302	33.0772	32.3445	31.3012	29.987
mRNA	Li 2019	Mo17.B73	Root	SRR8043481	SRX4873288	ACGUS	Zm_Mo17xB73_R	Mo17xB73_R	hybrid	R	F1 Hybrid	9162.4.124121.ACCGGC.anqrpt.fastq.gz	TRUE	302	30.7021	25.1321	29.7002	28.864
mRNA	Li 2019	Mo17.B73	Seedling	SRR8043453	SRX4873316	ACGOY	Zm_Mo17xB73_S	Mo17xB73_S	hybrid	S	F1 Hybrid	9163.1.124049.TGGCGC.anqrpt.fastq.gz	TRUE	302	34.3316	33.6758	32.8369	31.8904
mRNA	Li 2019	Mo17.Mo17	Endosperm	SRR5691238	SRX2925123	AHNUH	Zm_Mo17xMo17_E	Mo17xMo17_E	Lancaster	E	Inbred	9047.2.119163.AGTCAA.anqrpt.fastq.gz	TRUE	302	31.6236	23.9513	29.727	26.1818
mRNA	Li 2019	Mo17.Oh43	Internode	SRR8043504	SRX4873265	AHSXU	Zm_Mo17xOh43_I	Mo17xOh43_I	hybrid	I	F1 Hybrid	9235.3.125924.CCACGC.anqrpt.fastq.gz	TRUE	302	49.4248	48.7636	47.5923	41.8867
mRNA	Li 2019	Mo17.Oh43	Leaf	SRR8043612	SRX4873157	ACGPU	Zm_Mo17xOh43_L	Mo17xOh43_L	hybrid	L	F1 Hybrid	9163.4.124069.GTCCGC.anqrpt.fastq.gz	TRUE	302	32.7477	32.101	30.0841	28.7607
mRNA	Li 2019	Mo17.Oh43	Root	SRR8043484	SRX4873285	ACGUT	Zm_Mo17xOh43_R	Mo17xOh43_R	hybrid	R	F1 Hybrid	9162.4.124121.ACGATA.anqrpt.fastq.gz	TRUE	302	48.1729	46.4004	44.8197	42.7742
mRNA	Li 2019	Mo17.Oh43	Seedling	SRR8043143	SRX4873042	ACGBN	Zm_Mo17xOh43_S	Mo17xOh43_S	hybrid	S	F1 Hybrid	9200.1.125111.CAGATC.anqrpt.fastq.gz	TRUE	302	49.9542	48.3897	46.7587	44.8191
mRNA	Li 2019	Mo17.PH207	Endosperm	SRR8043420	SRX4873349	ACGGA	Zm_Mo17xPH207_E	Mo17xPH207_E	hybrid	E	F1 Hybrid	9200.6.125146.CAGGCG.anqrpt.fastq.gz	TRUE	302	45.5769	42.8559	42.5782	40.0034
mRNA	Li 2019	Mo17.PH207	Internode	SRR8043324	SRX4872861	ACGHP	Zm_Mo17xPH207_I	Mo17xPH207_I	hybrid	I	F1 Hybrid	9172.2.124714.AAGCGA.anqrpt.fastq.gz	TRUE	302	31.3736	30.8327	29.4463	28.2841
mRNA	Li 2019	Mo17.PH207	Leaf	SRR8043610	SRX4873159	ACGPW	Zm_Mo17xPH207_L	Mo17xPH207_L	hybrid	L	F1 Hybrid	9163.4.124069.GTGAAA.anqrpt.fastq.gz	TRUE	302	38.922	38.0609	36.0549	34.1888
mRNA	Li 2019	Mo17.PH207	Root	SRR8043485	SRX4873284	ACGUU	Zm_Mo17xPH207_R	Mo17xPH207_R	hybrid	R	F1 Hybrid	9162.4.124121.ACTCTC.anqrpt.fastq.gz	TRUE	302	32.1517	31.4862	31.0825	30.1826
mRNA	Li 2019	Mo17.PH207	Seedling	SRR8043452	SRX4873317	ACGOZ	Zm_Mo17xPH207_S	Mo17xPH207_S	hybrid	S	F1 Hybrid	9163.1.124049.TGCTGG.anqrpt.fastq.gz	TRUE	302	33.7804	33.0054	31.6678	30.3142
mRNA	Li 2019	Mo17.PHG29	Internode	SRR8043543	SRX4873226	ACGHS	Zm_Mo17xPHG29_I	Mo17xPHG29_I	hybrid	I	F1 Hybrid	9172.2.124714.AAGGAC.anqrpt.fastq.gz	TRUE	302	34.5825	33.8441	33.1229	31.9482
mRNA	Li 2019	Mo17.PHG29	Leaf	SRR8043559	SRX4873210	ACNYH	Zm_Mo17xPHG29_L	Mo17xPHG29_L	hybrid	L	F1 Hybrid	9192.3.124881.ATGTCA.anqrpt.fastq.gz	TRUE	302	32.9126	32.0681	31.5509	29.3429
mRNA	Li 2019	Mo17.PHG29	Leaf	SRR8043140	SRX4873045	ACNYN	Zm_Mo17xPHG29_L	Mo17xPHG29_L	hybrid	L	F1 Hybrid	9192.4.124888.CCGTCC.anqrpt.fastq.gz	TRUE	302	34.615	33.9289	33.4222	31.0317
mRNA	Li 2019	Mo17.PHG29	Root	SRR8043483	SRX4873286	ACGUW	Zm_Mo17xPHG29_R	Mo17xPHG29_R	hybrid	R	F1 Hybrid	9162.4.124121.AGAAGA.anqrpt.fastq.gz	TRUE	302	34.2291	33.5822	33.137	30.9508
mRNA	Li 2019	Mo17.PHG29	Seedling	SRR8043142	SRX4873043	ACGBO	Zm_Mo17xPHG29_S	Mo17xPHG29_S	hybrid	S	F1 Hybrid	9200.2.125118.GATCAG.anqrpt.fastq.gz	TRUE	302	32.2007	31.6836	30.6984	29.8178
mRNA	Li 2019	Oh43	Internode	SRR5691497	SRX2925209	AHNPH	Zm_Oh43_I	Oh43_I	Lancaster	I	Inbred	9052.5.119423.AAGACT.anqrpt.fastq.gz	TRUE	302	34.6474	34.1479	33.4168	32.1537
mRNA	Li 2019	Oh43	Leaf	SRR5691178	SRX2925183	AHNHX	Zm_Oh43_L	Oh43_L	Lancaster	L	Inbred	9078.2.121347.GGCCTG.anqrpt.fastq.gz	TRUE	302	32.2584	31.843	31.0426	28.8572
mRNA	Li 2019	Oh43	Root	SRR5691335	SRX2925026	ANTTS	Zm_Oh43_R	Oh43_R	Lancaster	R	Inbred	8911.4.115497.AGCATC.anqrpt.fastq.gz	TRUE	302	39.3606	38.47	37.863	36.1022
mRNA	Li 2019	Oh43	Seedling	SRR5691486	SRX2924875	ANTWY	Zm_Oh43_S	Oh43_S	Lancaster	S	Inbred	8937.5.116527.CACGAT.anqrpt.fastq.gz	TRUE	302	24.8842	24.4825	21.3108	20.3332
mRNA	Li 2019	Oh43.B73	Endosperm	SRR8043221	SRX4872964	ACGGG	Zm_Oh43xB73_E	Oh43xB73_E	hybrid	E	F1 Hybrid	9200.6.125146.CCAACA.anqrpt.fastq.gz	TRUE	302	36.8663	35.3977	35.5157	34.5256
mRNA	Li 2019	Oh43.B73	Internode	SRR8043097	SRX4873088	ACGNB	Zm_Oh43xB73_I	Oh43xB73_I	hybrid	I	F1 Hybrid	9172.4.124728.AGAAGA.anqrpt.fastq.gz	TRUE	302	32.6657	32.1856	31.2813	28.6491
mRNA	Li 2019	Oh43.B73	Leaf	SRR8043150	SRX4873035	ACGSN	Zm_Oh43xB73_L	Oh43xB73_L	hybrid	L	F1 Hybrid	9163.6.124083.CAAAAG.anqrpt.fastq.gz	TRUE	302	33.8153	33.0451	31.7357	30.338
mRNA	Li 2019	Oh43.B73	Root	SRR8043475	SRX4873294	ACGWO	Zm_Oh43xB73_R	Oh43xB73_R	hybrid	R	F1 Hybrid	9162.6.124135.CCGCAA.anqrpt.fastq.gz	TRUE	302	35.8988	35.2711	34.6692	31.8358
mRNA	Li 2019	Oh43.B73	Seedling	SRR8043509	SRX4873260	AHSWO	Zm_Oh43xB73_S	Oh43xB73_S	hybrid	S	F1 Hybrid	9239.6.126054.GAAACC.anqrpt.fastq.gz	TRUE	302	50.6217	49.756	48.7265	44.33
mRNA	Li 2019	Oh43.Mo17	Endosperm	SRR8043222	SRX4872963	ACGGH	Zm_Oh43xMo17_E	Oh43xMo17_E	hybrid	E	F1 Hybrid	9200.6.125146.CGGAAT.anqrpt.fastq.gz	TRUE	302	31.7252	31.1037	30.1321	29.2666
mRNA	Li 2019	Oh43.Oh43	Endosperm	SRR5691166	SRX2925195	AHNTX	Zm_Oh43xOh43_E	Oh43xOh43_E	Lancaster	E	Inbred	9047.3.119170.GTGGCC.anqrpt.fastq.gz	TRUE	302	29.4818	29.1229	28.0014	26.7422
mRNA	Li 2019	Oh43.PH207	Endosperm	SRR8043159	SRX4873026	ACOBP	Zm_Oh43xPH207_E	Oh43xPH207_E	hybrid	E	F1 Hybrid	9222.3.125660.ACATCT.anqrpt.fastq.gz	TRUE	302	34.8497	33.8493	32.5376	31.0222
mRNA	Li 2019	PH207	Internode	SRR5691498	SRX2925208	AHNPG	Zm_P_I	P_I	Iodent	I	Inbred	9052.5.119423.AAGCGA.anqrpt.fastq.gz	TRUE	302	35.7826	35.2622	34.159	32.9086
mRNA	Li 2019	PH207	Leaf	SRR5691448	SRX2924913	AHNHW	Zm_P_L	P_L	Iodent	L	Inbred	9078.2.121347.TGAATG.anqrpt.fastq.gz	TRUE	302	32.8315	32.3449	31.4436	29.5667
mRNA	Li 2019	PH207	Root	SRR5691334	SRX2925027	ANTTP	Zm_P_R	P_R	Iodent	R	Inbred	8911.4.115497.AGCGCT.anqrpt.fastq.gz	TRUE	302	34.1836	33.3347	32.2914	30.9364
mRNA	Li 2019	PH207	Seedling	SRR5691365	SRX2924996	ANTWX	Zm_P_S	P_S	Iodent	S	Inbred	8937.5.116527.CACTCA.anqrpt.fastq.gz	TRUE	302	24.9549	24.6089	23.4512	22.4843
mRNA	Li 2019	PH207.B73	Endosperm	SRR8043165	SRX4873020	ACOBS	Zm_PxB_E	PxB_E	hybrid	E	F1 Hybrid	9222.3.125660.ACCCAG.anqrpt.fastq.gz	TRUE	302	37.5624	36.8321	36.532	35.4443
mRNA	Li 2019	PH207.B73	Internode	SRR8043404	SRX4873365	AHSXG	Zm_PxB_I	PxB_I	hybrid	I	F1 Hybrid	9235.2.125917.TGCCAT.anqrpt.fastq.gz	TRUE	302	36.8386	35.1513	35.5082	34.1272
mRNA	Li 2019	PH207.B73	Root	SRR8043470	SRX4873299	ACGWP	Zm_PxB_R	PxB_R	hybrid	R	F1 Hybrid	9162.6.124135.CCTTAG.anqrpt.fastq.gz	TRUE	302	31.2234	30.262	30.5278	27.7862
mRNA	Li 2019	PH207.B73	Seedling	SRR8043620	SRX4873149	AHSWP	Zm_PxB_S	PxB_S	hybrid	S	F1 Hybrid	9239.6.126054.GAATAA.anqrpt.fastq.gz	TRUE	302	47.4259	46.4788	45.9162	41.5531
mRNA	Li 2019	PH207.Mo17	Endosperm	SRR8043162	SRX4873023	ACOBT	Zm_PH207xMo17_E	PH207xMo17_E	hybrid	E	F1 Hybrid	9222.4.125667.ACCGGC.anqrpt.fastq.gz	TRUE	302	51.6777	50.8528	49.1355	46.2262
mRNA	Li 2019	PH207.PH207	Endosperm	SRR5691467	SRX2924894	AHNTW	Zm_PxP_E	PxP_E	Iodent	E	Inbred	9047.4.119177.GTTTCG.anqrpt.fastq.gz	TRUE	302	32.5097	32.0467	31.0851	29.636
mRNA	Li 2019	PHB47	Internode	SRR5691496	SRX2925210	AHNPC	Zm_PHB47_I	PHB47_I	StiffStalk	I	Inbred	9052.5.119423.AAGGAC.anqrpt.fastq.gz	TRUE	302	32.8109	32.2698	31.5902	30.3824
mRNA	Li 2019	PHB47	Leaf	SRR5691446	SRX2924915	AHNHU	Zm_PHB47_L	PHB47_L	StiffStalk	L	Inbred	9078.2.121347.TGCCAT.anqrpt.fastq.gz	TRUE	302	34.4794	33.1751	32.5997	29.3817
mRNA	Li 2019	PHB47	Root	SRR5691337	SRX2925024	ANTTO	Zm_PHB47_R	PHB47_R	StiffStalk	R	Inbred	8911.4.115497.AGGCCG.anqrpt.fastq.gz	TRUE	302	37.3611	36.386	35.4607	33.8338
mRNA	Li 2019	PHB47	Seedling	SRR5691366	SRX2924995	ANTWW	Zm_PHB47_S	PHB47_S	StiffStalk	S	Inbred	8937.6.116534.CAGGCG.anqrpt.fastq.gz	TRUE	302	29.1037	28.6483	26.4135	25.2845
mRNA	Li 2019	PHB47.B73	Internode	SRR8043096	SRX4873089	ACGNC	Zm_PHB47xB73_I	PHB47xB73_I	hybrid	I	F1 Hybrid	9172.4.124728.AGATAG.anqrpt.fastq.gz	TRUE	302	33.3004	32.7396	31.5611	29.7272
mRNA	Li 2019	PHB47.B73	Leaf	SRR8043527	SRX4873242	ACGSP	Zm_PHB47xB73_L	PHB47xB73_L	hybrid	L	F1 Hybrid	9163.7.124088.CACCGG.anqrpt.fastq.gz	TRUE	302	32.7949	31.5913	31.7414	30.8401
mRNA	Li 2019	PHB47.B73	Root	SRR8043477	SRX4873292	ACGWS	Zm_PHB47xB73_R	PHB47xB73_R	hybrid	R	F1 Hybrid	9162.6.124135.CGAGAA.anqrpt.fastq.gz	TRUE	302	28.0327	27.0832	27.3409	26.5578
mRNA	Li 2019	PHB47.B73	Seedling	SRR8043621	SRX4873148	AHSWS	Zm_PHB47xB73_S	PHB47xB73_S	hybrid	S	F1 Hybrid	9239.7.126061.GATATA.anqrpt.fastq.gz	TRUE	302	33.6499	32.0203	32.7596	31.6336
mRNA	Li 2019	PHB47.Mo17	Endosperm	SRR8043276	SRX4872909	ACOBX	Zm_PHB47xMo17_E	PHB47xMo17_E	hybrid	E	F1 Hybrid	9222.4.125667.ACTCTC.anqrpt.fastq.gz	TRUE	302	37.8374	32.4353	36.1889	34.3906
mRNA	Li 2019	PHB47.Mo17	Internode	SRR8043095	SRX4873090	ACGNG	Zm_PHB47xMo17_I	PHB47xMo17_I	hybrid	I	F1 Hybrid	9172.4.124728.AGCATC.anqrpt.fastq.gz	TRUE	302	44.5124	42.4421	43.5695	40.6896
mRNA	Li 2019	PHB47.Mo17	Leaf	SRR8043526	SRX4873243	ACGSS	Zm_PHB47xMo17_L	PHB47xMo17_L	hybrid	L	F1 Hybrid	9163.7.124088.CACGAT.anqrpt.fastq.gz	TRUE	302	35.6504	34.4238	34.5616	33.3809
mRNA	Li 2019	PHB47.Mo17	Root	SRR8043473	SRX4873296	ACGWT	Zm_PHB47xMo17_R	PHB47xMo17_R	hybrid	R	F1 Hybrid	9162.7.124142.CTGCTG.anqrpt.fastq.gz	TRUE	302	51.2763	49.8756	48.0973	45.9754
mRNA	Li 2019	PHB47.Mo17	Seedling	SRR8043138	SRX4873047	ACGBT	Zm_PHB47xMo17_S	PHB47xMo17_S	hybrid	S	F1 Hybrid	9200.2.125118.CTTGTA.anqrpt.fastq.gz	TRUE	302	30.3743	29.9207	29.3045	27.3367
mRNA	Li 2019	PHB47.PH207	Endosperm	SRR8043160	SRX4873025	ACOBY	Zm_PHB47xPH207_E	PHB47xPH207_E	hybrid	E	F1 Hybrid	9222.4.125667.AGAAGA.anqrpt.fastq.gz	TRUE	302	33.7252	32.8429	32.4122	31.0403
mRNA	Li 2019	PHB47.PHB47	Endosperm	SRR5691466	SRX2924895	AHNTT	Zm_PHB47xPHB47_E	PHB47xPHB47_E	StiffStalk	E	Inbred	9047.4.119177.CGTACG.anqrpt.fastq.gz	TRUE	302	28.6125	28.2306	27.1725	25.8149
mRNA	Li 2019	PHG29	Internode	SRR5691493	SRX2925213	AHNPB	Zm_PHG29_I	PHG29_I	Iodent	I	Inbred	9052.6.119430.AATAGG.anqrpt.fastq.gz	TRUE	302	30.8012	30.4497	29.7145	28.57
mRNA	Li 2019	PHG29	Leaf	SRR5691445	SRX2924916	AHNHT	Zm_PHG29_L	PHG29_L	Iodent	L	Inbred	9078.3.121353.TGCTGG.anqrpt.fastq.gz	TRUE	302	41.8373	40.2777	39.9648	36.9322
mRNA	Li 2019	PHG29	Root	SRR5691228	SRX2925133	ANTTN	Zm_PHG29_R	PHG29_R	Iodent	R	Inbred	8911.5.115504.ATACGG.anqrpt.fastq.gz	TRUE	302	28.6705	28.0424	26.9728	25.5642
mRNA	Li 2019	PHG29	Seedling	SRR5691370	SRX2924991	ANTWU	Zm_PHG29_S	PHG29_S	Iodent	S	Inbred	8937.6.116534.CATGGC.anqrpt.fastq.gz	TRUE	302	35.3875	34.5776	33.2971	31.6335
mRNA	Li 2019	PHG29.B73	Endosperm	SRR8043161	SRX4873024	ACOBZ	Zm_PHG29xB73_E	PHG29xB73_E	hybrid	E	F1 Hybrid	9222.4.125667.AGATAG.anqrpt.fastq.gz	TRUE	302	37.335	36.4095	35.8939	34.5738
mRNA	Li 2019	PHG29.B73	Internode	SRR8043100	SRX4873085	ACGNH	Zm_PHG29xB73_I	PHG29xB73_I	hybrid	I	F1 Hybrid	9172.4.124728.AGCGCT.anqrpt.fastq.gz	TRUE	302	29.4887	28.8543	28.202	26.3225
mRNA	Li 2019	PHG29.B73	Leaf	SRR8043533	SRX4873236	ACGST	Zm_PHG29xB73_L	PHG29xB73_L	hybrid	L	F1 Hybrid	9163.7.124088.CACTCA.anqrpt.fastq.gz	TRUE	302	31.6972	31.0747	29.7264	28.5488
mRNA	Li 2019	PHG29.B73	Root	SRR8043472	SRX4873297	ACGWU	Zm_PHG29xB73_R	PHG29xB73_R	hybrid	R	F1 Hybrid	9162.7.124142.GAAACC.anqrpt.fastq.gz	TRUE	302	32.3042	31.6381	30.6427	29.7382
mRNA	Li 2019	PHG29.B73	Seedling	SRR8043043	SRX4873142	AHSWT	Zm_PHG29xB73_S	PHG29xB73_S	hybrid	S	F1 Hybrid	9239.7.126061.GATGCT.anqrpt.fastq.gz	TRUE	302	31.9342	31.3286	30.3105	28.8848
mRNA	Li 2019	PHG29.Mo17	Endosperm	SRR8043580	SRX4873189	ACOCA	Zm_PHG29xMo17_E	PHG29xMo17_E	hybrid	E	F1 Hybrid	9222.4.125667.AGCATC.anqrpt.fastq.gz	TRUE	302	41.2944	40.2396	38.5664	37.1243
mRNA	Li 2019	PHG29.PH207	Endosperm	SRR8043579	SRX4873190	ACOCB	Zm_PHG29xPH207_E	PHG29xPH207_E	hybrid	E	F1 Hybrid	9222.5.125674.AGCGCT.anqrpt.fastq.gz	TRUE	302	32.7099	31.9676	30.9076	29.5738
mRNA	Li 2019	PHG29.PHG29	Endosperm	SRR5691464	SRX2924897	AHNTS	Zm_PHG29xPHG29_E	PHG29xPHG29_E	Iodent	E	Inbred	9047.4.119177.GAGTGG.anqrpt.fastq.gz	TRUE	302	34.2231	33.8089	32.7003	31.2269
mRNA	Li 2019	PHJ40	Internode	SRR5691422	SRX2924939	AHNOS	Zm_PHJ40_I	PHJ40_I	Lancaster	I	Inbred	9052.7.119437.AGAAGA.anqrpt.fastq.gz	TRUE	302	37.3646	36.7967	35.4137	34.0526
mRNA	Li 2019	PHJ40	Root	SRR5691403	SRX2924958	ANTSY	Zm_PHJ40_R	PHJ40_R	Lancaster	R	Inbred	8911.6.115511.CGAGAA.anqrpt.fastq.gz	TRUE	302	31.2601	30.5995	28.6881	27.1374
mRNA	Li 2019	PHJ40	Seedling	SRR5691472	SRX2924889	ANTWG	Zm_PHJ40_S	PHJ40_S	Lancaster	S	Inbred	8937.7.116541.GACGAC.anqrpt.fastq.gz	TRUE	302	31.6121	31.0641	30.1595	28.939
mRNA	Li 2019	PHJ40.B73	Endosperm	SRR8043418	SRX4873351	ACGGT	Zm_PHJ40xB73_E	PHJ40xB73_E	hybrid	E	F1 Hybrid	9200.7.125153.TAATCG.anqrpt.fastq.gz	TRUE	302	40.3862	38.8385	38.7427	37.2054
mRNA	Li 2019	PHJ40.B73	Internode	SRR8043084	SRX4873101	ACGNX	Zm_PHJ40xB73_I	PHJ40xB73_I	hybrid	I	F1 Hybrid	9172.6.124741.CCTTAG.anqrpt.fastq.gz	TRUE	302	38.6932	37.9228	36.4826	34.8724
mRNA	Li 2019	PHJ40.B73	Leaf	SRR8043494	SRX4873275	ACGTG	Zm_PHJ40xB73_L	PHJ40xB73_L	hybrid	L	F1 Hybrid	9162.1.124100.GACGAC.anqrpt.fastq.gz	TRUE	302	35.5257	34.3378	34.5749	32.3274
mRNA	Li 2019	PHJ40.B73	Root	SRR8043551	SRX4873218	ACGXH	Zm_PHJ40xB73_R	PHJ40xB73_R	hybrid	R	F1 Hybrid	9162.8.124149.GGCACA.anqrpt.fastq.gz	TRUE	302	35.8714	34.1148	33.4718	31.0047
mRNA	Li 2019	PHJ40.B73	Seedling	SRR8043144	SRX4873041	ACGCO	Zm_PHJ40xB73_S	PHJ40xB73_S	hybrid	S	F1 Hybrid	9200.4.125132.GGTAGC.anqrpt.fastq.gz	TRUE	302	46.5025	45.3887	44.8105	42.6386
mRNA	Li 2019	PHJ40.Mo17	Endosperm	SRR8043419	SRX4873350	ACGGU	Zm_PHJ40xMo17_E	PHJ40xMo17_E	hybrid	E	F1 Hybrid	9200.7.125153.TACAGC.anqrpt.fastq.gz	TRUE	302	32.434	31.6792	30.7887	29.4561
mRNA	Li 2019	PHJ40.Mo17	Internode	SRR8043085	SRX4873100	ACGNY	Zm_PHJ40xMo17_I	PHJ40xMo17_I	hybrid	I	F1 Hybrid	9172.6.124741.CGAGAA.anqrpt.fastq.gz	TRUE	302	37.7345	36.963	36.3105	34.8907
mRNA	Li 2019	PHJ40.Mo17	Leaf	SRR8043369	SRX4872816	ACGTH	Zm_PHJ40xMo17_L	PHJ40xMo17_L	hybrid	L	F1 Hybrid	9162.1.124100.TAATCG.anqrpt.fastq.gz	TRUE	302	32.4351	31.1945	31.5929	30.6959
mRNA	Li 2019	PHJ40.Mo17	Root	SRR8043553	SRX4873216	ACGXN	Zm_PHJ40xMo17_R	PHJ40xMo17_R	hybrid	R	F1 Hybrid	9162.8.124149.GGCCTG.anqrpt.fastq.gz	TRUE	302	27.6201	26.3236	26.3055	25.5585
mRNA	Li 2019	PHJ40.Mo17	Seedling	SRR8043511	SRX4873258	AHSWY	Zm_PHJ40xMo17_S	PHJ40xMo17_S	hybrid	S	F1 Hybrid	9239.7.126061.GCTCCA.anqrpt.fastq.gz	TRUE	302	39.1326	38.3988	37.7489	34.4885
mRNA	Li 2019	PHJ40.PH207	Endosperm	SRR8043301	SRX4872884	ACOGB	Zm_PHJ40xPH207_E	PHJ40xPH207_E	hybrid	E	F1 Hybrid	9222.7.125688.GATATA.anqrpt.fastq.gz	TRUE	302	39.5239	38.4386	37.3708	34.2126
mRNA	Li 2019	PHJ40.PHJ40	Endosperm	SRR5691159	SRX2925202	AHNTB	Zm_PHJ40xPHJ40_E	PHJ40xPHJ40_E	Lancaster	E	Inbred	9052.1.119395.CACCGG.anqrpt.fastq.gz	TRUE	302	35.4301	34.8421	33.282	31.7557
